# Dynamic clustering of genomics cohorts beyond race, ethnicity—and ancestry

**DOI:** 10.1101/2023.08.04.552035

**Authors:** Hussein Mohsen, Kim Blenman, Prashant S. Emani, Quaid Morris, Jian Carrot-Zhang, Lajos Pusztai

## Abstract

**Background:** Recent decades have witnessed a steady decrease in the use of race categories in genomic studies. While studies that still include race categories vary in goal and type, these categories already build on a history during which racial color lines have been enforced and adjusted in the service of social and political systems of power and disenfranchisement. For early modern biological classification systems, data collection was also considerably arbitrary and limited. Fixed, discrete classifications have limited the study of human biodiversity and disrupted widely spread genetic and phenotypic continuums across geographic scales. Relatedly, the use of broad and predefined classification schemes—e.g. continent-based—across traits can risk missing important trait-specific genomic signals.

**Results:** To address these issues, we introduce a dynamic approach to clustering human genomics cohorts on a trait-specific level and without using a set of predefined categories. We tested the approach on whole-exome sequencing datasets in ten cancer types and partitioned them based on germline variants in cancer-relevant genes that could confer cancer type-specific disease predisposition. Results demonstrate clustering patterns that transcend discrete continent-based categories across cancer types. Functional analysis based on cancer type-specific clusterings also captures the fundamental biological processes underlying cancer, differentiates between dynamic clusters on a functional level, and identifies novel potential drivers overlooked by a continent-based clustering model.

**Conclusions:** Through a trait-based lens, the dynamic clustering approach reveals genomic patterns that transcend predefined classification categories. We propose that coupled with diverse data collection, new clustering approaches have the potential to draw a more complete portrait of genomic variation and to address, in parallel, technical and social aspects of studying human biodiversity.
