## Supplementary Tables for "Dynamic clustering of genomics cohorts beyond race, ethnicity—and ancestry"

### Sheet: ST1
COSMIC
BRCA			COAD			KIRC			LIHC			LUSC			LUAD			OV			PAAD			PRAD			READ
Dynamic	Predefined		Dynamic	Predefined		Dynamic	Predefined		Dynamic	Predefined		Dynamic	Predefined		Dynamic	Predefined		Dynamic	Predefined		Dynamic	Predefined		Dynamic	Predefined		Dynamic	Predefined
1	"AFR" - TCGAA		1	"AFR" - TCGAA		2	"AFR" - TCGAA		1	"AFR" - TCGAA		1	"AFR" - TCGAA		1	"AFR" - TCGAA		1	"AFR" - TCGAA		1	"AFR" - TCGAA		3	"AFR" - TCGAA		1	"AFR" - TCGAA
CDH1	TP53		APC	KRAS		CD3D	VHL		TP53	TP53		CDKN2A	TP53		KEAP1	TP53		TP53	TP53		CDKN2A	TP53		CDKN1B	SPOP		APC	TP53
CDKN1B	GATA3		HLA-B	TP53		SNX10	PBRM1		AXIN1			TP53	CDKN2A		KRAS	STK11		RB1			KRAS			IQCF3			KRAS
FBXL6	PIK3CA		KRAS	APC		VHL	BAP1		ALB	"EAS" - TCGAA		NFE2L2			STK11	KRAS		BRCA1	"EAS" - TCGAA		SMAD4	"EAS" - TCGAA		KLK2	"EUR" - TCGAA		TP53	"EUR" - TCGAA
MAP2K4	CDH1		PIK3CA	FBXW7		PBRM1			CTNNB1	AXIN1		PTEN	"EAS" - TCGAA		TP53	KEAP1			TP53		TP53	KRAS		LPPR5	ASPN		FBXW7	FBXW7
PIK3CA	PTEN		TP53			BAP1	"EUR" - TCGAA			CTNNB1		RB1	TP53		EGFR			3			RNF43			MAGOH	CABP5		SMAD4	TP53
PTEN	MAP3K1		SOX9	"EUR" - TCGAA		SETD2	BAP1		2	TP53		KEAP1			RBM10	"EAS" - TCGAA		TP53	"EUR" - TCGAA			"EUR" - TCGAA		MLF2	CCDC101		SOX9	KRAS
RPL12	MAP2K4		FBXW7	APC		PTEN	LCLAT1		TP53	ALB			"EUR" - TCGAA		CDKN2A	TP53		NF1	TP53		2	SMAD4		NOP16	CD68		B2M	APC
RPL5			RNF43	GML		KDM5C	PBRM1			RB1		2	KEAP1		SMARCA4			TOP2A	NF1		TP53	TP53		PTEN	CDKN1B		NRAS	SMAD4
TP53	"EAS" - TCGAA		B2M	HLA-B		MAX	SETD2		3	LZTR1		CDKN2A	NFE2L2		RB1	"EUR" - TCGAA		RB1	RB1		SMAD4	CDKN2A		RBPMS2	FBXO46		TGIF1	SOX9
GATA3	TP53		ARID1A	PHGR1		TP53	VHL		TP53	ARID1A		PTEN	RB1		CD163	KEAP1		CDK12	TOP2A		CDKN2A	KRAS		RYBP	GAST		PIK3CA	B2M
MAP3K1	GATA3		TGIF1	SMAD4			PTEN		ALB	BRD7		TP53	TP53		L1CAM	KRAS			BRCA1			RNF43		SPOP	HIST1H3G			TGIF1
PIK3R1	PIK3CA		SMAD4	FBXW7			KDM5C		CTNNB1	CDKN2A		NFE2L2	PTEN		FERD3L	RBM10			CDK12					YWHAQ	LCE1D			NRAS
RUNX1			ZFP36L2	SOX9			ARID1A		BAP1	KEAP1		RB1	CDKN2A		SIRPG	RNF125								TP53	LCE1F			PIK3CA
AKT1	"EUR" - TCGAA		BMPR2	ARID1A			TP53			CREB3L3		FAT1	FAT1			TP53			"Other" - TCGAA					FOXA1	MAGOH
GPS2	AKT1		ACVR2A	TP53			MAX		5			CUL3	RASA1		2	EGFR			TP53					ZMYM3	MYL6
RB1	APOBEC3C		RPL22	PIK3CA			PCK1		TP53			FBXW7	ARID1A		KRAS	STK11								KDM6A	NOP16
	CBY1		HNRNPL	KRAS						"EUR" - TCGAA		ZNF80	ZNF716		TP53	SMARCA4								SMARCA1	OR51D1
2	CDH1		CD58	RNF43					6	TP53		ARID1A	CUL3		KEAP1	RB1								ZFHX3	PTEN
GATA3	CDKN1B		GNG12	B2M					TP53	ALB		ZNF716	COL11A1		STK11	COL11A1									RBPMS2
TP53	DEGS1		ZBTB20	MBD6					ALB	BAP1		EPHA5	SLCO1B1		SMARCA4	ATM									SPOP
CDH1	EPM2AIP1		SMAD2	ACVR2A						CTNNB1			ARHGAP33		RIMS2	NF1									TP53
PIK3CA	FBXO44		PRRT2	ZFP36L2					7	AXIN1			NF1		RBM10	TCEAL5									FOXA1
MAP3K1	GATA3		BRAF	BMPR2					TP53				ACTC1		B2M	MGA									RYBP
	IL24		ARL11	RPL22									KDM6A		FLG	LAX1									LCE2D
3	MAP2K4			ZBTB20											EGFR	SMAD4									ERF
TP53	MAP3K1			LARP4B												ARID1A									CASZ1
PIK3CA	MOS		2	CD58												CRB1									KDM6A
CDH1	PIK3CA		APC	BRAF												MUC7									SMARCA1
MAP3K1	PTEN		TP53	OR6K2												ASCL3
GATA3	RUNX1		SMAD4	BCL9L												BRAF
	TBX3		FBXW7	NRAS
4	TP53		SOX9	SMAD3
CBFB	UBL3		ACVR2A	ATM
CDH1	UFC1		LARP4B	NFASC
CTCF	ZFP36L1		PIK3CA	SMAD2
GATA3	FOXA1		RPL22	MAP2K4
IL24	PIK3R1		PTEN	P2RY11
MAP2K4	GPS2		RNF43	HNRNPL
POP5	NCOR1		SMAD3	CASP8
PTEN	ARID1A		ZFP36L2	TCF7L2
PTMS	CTCF		PHGR1	TGIF1
RUNX1	NF1		B2M
TP53	EIF4A2		ZBTB20
ZFP36L1	TBL1XR1
PIK3CA	CASP8
MAP3K1
TBX3
FOXA1
GPS2
NCOR1
ARID1A

### Sheet: ST2
HFI
BRCA			COAD			KIRC			LIHC			LUSC			LUAD			OV			PAAD			PRAD			READ
Dynamic	Predefined		Dynamic	Predefined		Dynamic	Predefined		Dynamic	Predefined		Dynamic	Predefined		Dynamic	Predefined		Dynamic	Predefined		Dynamic	Predefined		Dynamic	Predefined		Dynamic	Predefined
1	"AFR" - TCGAA		1			1	"AFR" - TCGAA		1	"AFR" - TCGAA		4	"AFR" - TCGAA		5	"AFR" - TCGAA		1	"AFR" - TCGAA		1	"AFR" - TCGAA		1	"AFR" - TCGAA		1	"AFR" - TCGAA
TP53	TP53		APC	"AFR" - TCGAA		PBRM1	VHL		TP53	TP53		CDKN2A	TP53		CBX5	TP53		RB1	TP53		TP53	TP53		ASPN	SPOP		KRAS	TP53
PIK3CA	GATA3		TP53	KRAS		VHL	PBRM1		ALB			NFE2L2	CDKN2A		CLEC2B	STK11		TP53			SMAD4			CDKN1B			APC
CDH1	PIK3CA		RNF43	TP53		BAP1	BAP1		AXIN1	"EAS" - TCGAA		RB1			KEAP1	KRAS		NF1	"EAS" - TCGAA		CDKN2A	"EAS" - TCGAA		CRISP2	"EUR" - TCGAA		TP53	"EUR" - TCGAA
MAP3K1	CDH1		SOX9	APC		SETD2			ARID1A	AXIN1		TP53	"EAS" - TCGAA		KRAS	KEAP1		TOP2A	TP53			KRAS		CXCL9	ASPN			FBXW7
GATA3	PTEN		B2M	FBXW7		PTEN	"EUR" - TCGAA		CTNNB1	CTNNB1		PTEN	TP53		TP53			BRCA1			2			FBXO46	CABP5		2	TP53
	MAP3K1		PIK3CA			KDM5C	BAP1		BAP1	TP53		KEAP1			STK11	"EAS" - TCGAA		CDK12	"EUR" - TCGAA		KRAS	"EUR" - TCGAA		GAST	CCDC101		APC	KRAS
2	MAP2K4		CD58	"EUR" - TCGAA		ARID1A	LCLAT1			ALB		FAT1	"EUR" - TCGAA		EGFR	TP53			TP53		SMAD4	SMAD4		HHEX	CD68		KRAS	APC
CBFB			ZBTB20	APC		MAX	PBRM1		2	RB1		RASA1	KEAP1		RBM10			2	NF1		TP53	TP53		KCNAB1	CDKN1B		TP53	SMAD4
CBY1	"EAS" - TCGAA		PTEN	GML		TP53	SETD2		ALB	LZTR1		ARID1A	NFE2L2		SMARCA4	"EUR" - TCGAA		TP53	RB1		RNF43	CDKN2A		LPPR5	FBXO46		FBXW7	SOX9
CCL4L2	TP53		SMAD4	HLA-B			VHL		AXIN1	ARID1A		COL11A1	RB1		RB1	KEAP1			TOP2A		CDKN2A	KRAS		OR51D1	GAST		SOX9	B2M
GATA3	GATA3		MBD6	PHGR1			PTEN		TP53	BRD7		CUL3	TP53		COL11A1	KRAS			BRCA1		ARID1A	RNF43		PTEN	HIST1H3G		NRAS	TGIF1
KLRC2	PIK3CA		LCE2B	SMAD4			KDM5C		CTNNB1	CDKN2A		ARHGAP33	PTEN		NF1	RBM10			CDK12					RBPMS2	LCE1D		SMAD4	NRAS
MAP2K4				FBXW7			ARID1A		BAP1	KEAP1		ZNF716	CDKN2A		SMAD4	RNF125					3			RYBP	LCE1F		B2M	PIK3CA
POP5	"EUR" - TCGAA		2	SOX9			TP53		RB1	CREB3L3		FBXW7	FAT1		ATM	TP53			"Other" - TCGAA		TP53			SPOP	MAGOH
RUNX1	AKT1		HLA-B	ARID1A			MAX		KEAP1			NF1	RASA1		ARID1A	EGFR			TP53					TMEM211	MYL6
TAS2R10	APOBEC3C		KRAS	TP53			PCK1					ACTC1	ARID1A		TCEAL5	STK11					4			YWHAQ	NOP16
TMEM167A	CBY1		PHGR1	PIK3CA						"EUR" - TCGAA		DEFB112	ZNF716		MGA	SMARCA4					KRAS			TP53	OR51D1
TP53	CDH1		RPL22	KRAS						TP53		SAGE1	CUL3		B2M	RB1					TP53			FOXA1	PTEN
TRAT1	CDKN1B		TP53	RNF43						ALB		SLCO1C1	COL11A1		BRAF	COL11A1					CDKN2A			ZMYM3	RBPMS2
ZFP36L1	DEGS1		APC	B2M						BAP1			SLCO1B1		FERD3L	ATM					SMAD4			KDM6A	SPOP
MAP3K1	EPM2AIP1		SOX9	MBD6						CTNNB1		5	ARHGAP33		MUC7	NF1								ZFHX3	TP53
PIK3CA	FBXO44		FBXW7	ACVR2A						AXIN1		TP53	NF1		SLC32A1	TCEAL5								APC	FOXA1
CDH1	GATA3		RNF43	ZFP36L2									ACTC1			MGA									RYBP
PTEN	IL24		PIK3CA	BMPR2									KDM6A			LAX1									LCE2D
TBX3	MAP2K4		ZFP36L2	RPL22												SMAD4									ERF
CTCF	MAP3K1		SMAD4	ZBTB20												ARID1A									CASZ1
GPS2	MOS		B2M	LARP4B												CRB1									KDM6A
FOXA1	PIK3CA		ARID1A	CD58												MUC7									SMARCA1
NCOR1	PTEN		ACVR2A	BRAF												ASCL3
ARID1A	RUNX1		LARP4B	OR6K2												BRAF
	TBX3		TGIF1	BCL9L
3	TP53		NRAS	NRAS
GATA3	UBL3		MBD6	SMAD3
TP53	UFC1		SMAD2	ATM
CDH1	ZFP36L1		BMPR2	NFASC
PIK3CA	FOXA1		NOVA1	SMAD2
MAP3K1	PIK3R1		RFX5	MAP2K4
	GPS2		BRAF	P2RY11
4	NCOR1			HNRNPL
H3F3B	ARID1A		3	CASP8
MAP2K4	CTCF		APC	TCF7L2
PIK3CA	NF1		TP53	TGIF1
PTEN	EIF4A2		KRAS
RPL12	TBL1XR1
RPL5	CASP8
TP53
ZNF716
GATA3
CDH1
MAP3K1
PIK3R1
RUNX1
CDKN1B
AKT1
GPS2
RB1

### Sheet: ST3
COSMIC v90 genes with known germline associations with tissues corresponding for the cancer types
BRCA (breast)	COAD (colorectal)	KIRC (renal-kidney)	LIHC (hepat-liver)	LUAD (lung)	LUSC (lung)	OV (ovarian)	PAAD (pancreatic)	PRAD (prostate)	READ (colorectal)
APOBEC3B	APC	FH	APC	EGFR	EGFR	BARD1	APC	PTEN	APC
BARD1	AXIN2	FLCN	HNF1A	RB1	RB1	BRCA1	BRCA2	SPOP	AXIN2
BRCA1	MLH1	MET	PTPN13	TP63	TP63	BRCA2	CDH10		MLH1
BRCA2	MSH2	TMEM127				MLH1	CDKN2A		MSH2
BRIP1	MSH6	TSC1				MSH2	FAT1		MSH6
CHEK2	MUTYH	TSC2				MSH6	MEN1		MUTYH
FEN1	PMS1	VHL				PMS1	STK11		PMS1
PALB2	PMS2					PMS2			PMS2
POLQ	POLE					STK11			POLE
RB1	TGFBR2								TGFBR2
TP53

### Sheet: ST4
Cancer Type	Variant Set	# SNPs
BRCA	COSMIC	431
COAD	COSMIC	229
KIRC	COSMIC	104
LIHC	COSMIC	79
LUAD	COSMIC	35
LUSC	COSMIC	29
OV	COSMIC	191
PAAD	COSMIC	128
PRAD	COSMIC	5
READ	COSMIC	96
BRCA	HFI	269
COAD	HFI	119
KIRC	HFI	56
LIHC	HFI	43
LUAD	HFI	25
LUSC	HFI	20
OV	HFI	110
PAAD	HFI	61
PRAD	HFI	1
READ	HFI	52
